# MYC-associated factor MAX is an essential regulator of the clock core network

**DOI:** 10.1101/771329

**Authors:** Olga Blaževitš, Nityanand Bolshette, Donatella Vecchio, Ana Guijarro, Ottavio Croci, Stefano Campaner, Benedetto Grimaldi

## Abstract

The circadian transcriptional network is based on a competition between transcriptional activator and repressor complexes regulating the rhythmic expression of clock-controlled genes. We show here that the MYC-Associated factor X, MAX, plays a repressive role in this network and operates through its MYC-independent binding to E-box-containing regulatory regions within the promoters of circadian BMAL1 targets. This clock function of MAX is essential for maintaining a proper circadian rhythm but separated by the role of MAX as a partner of MYC in controlling cell proliferation. We also identified MAX Network Transcriptional repressor, MNT, as a fundamental partner of MAX-mediated circadian regulation. Collectively, our data indicate that MAX is an integral part of the core molecular clock and keeps the balance between positive and negative elements of the molecular clock machinery. Accordingly, alteration of MAX transcriptional complexes may contribute to circadian dysfunction in pathological contexts.
