## Supplementary material for "MYC-associated factor MAX is an essential regulator of the clock core network": table S2

### Sheet: Supplementary Table 2
Genomic regions bound by BMAL1 identified by ChIP-seq analysis from MDA-MB-231 cells (ChIP-Seq reads were aligned on hg19 human genome assembly)
chr	start	end	length	abs_summit	pileup	-LOG10(pvalue)	fold_enrichment	-LOG10(qvalue)
chr1	1015049	1015379	331	1015201	14	9.93	9.09	5.76
chr1	1240039	1240460	422	1240254	24	21.14	15.58	16.52
chr1	1440397	1440769	373	1440622	20	14.67	10.57	10.27
chr1	1695677	1695980	304	1695856	15	10.95	9.74	6.72
chr1	1992834	1993141	308	1992954	16	10.62	8.45	6.41
chr1	3433214	3433614	401	3433417	22	14.62	9.12	10.22
chr1	6086079	6086505	427	6086304	19	15.27	12.33	10.84
chr1	7843867	7844193	327	7844032	20	16.39	12.98	11.92
chr1	8257863	8258162	300	8257913	12	7.82	7.55	3.81
chr1	11035829	11036222	394	11036022	19	15.16	12.17	10.74
chr1	11866130	11866439	310	11866184	18	12.24	9.06	7.95
chr1	15294864	15295380	517	15295105	21	13.8	8.88	9.44
chr1	19767638	19767946	309	19767814	18	13.58	10.84	9.23
chr1	22778097	22778472	376	22778250	21	17.55	13.63	13.04
chr1	26232736	26233204	469	26232960	25	22.37	16.23	17.72
chr1	26799498	26799879	382	26799722	22	18.73	14.28	14.19
chr1	27339263	27339634	372	27339473	20	14.67	10.57	10.27
chr1	27438809	27439128	320	27438963	14	9.93	9.09	5.76
chr1	31584061	31584431	371	31584244	17	13.06	11.03	8.73
chr1	32420174	32420532	359	32420351	17	11.6	8.98	7.34
chr1	32479025	32479446	422	32479225	36	25.29	10.87	20.57
chr1	33565224	33565594	371	33565392	22	18.53	13.96	13.99
chr1	36852247	36852640	394	36852470	17	11.77	9.21	7.51
chr1	39325445	39325790	346	39325663	21	17.55	13.63	13.04
chr1	41706888	41707207	320	41707021	20	16.39	12.98	11.92
chr1	41819482	41819788	307	41819599	19	11.88	8.03	7.61
chr1	41961973	41962441	469	41962171	21	15.31	10.57	10.88
chr1	42137906	42138216	311	42138108	15	8.3	6.34	4.24
chr1	42147029	42147417	389	42147225	19	15.27	12.33	10.84
chr1	44457048	44457352	305	44457205	17	13.06	11.03	8.73
chr1	61522417	61522961	545	61522700	32	25.59	13.53	20.86
chr1	95111528	95112182	655	95111949	17	10.05	7.19	5.87
chr1	115721950	115722302	353	115722136	26	14.01	6.87	9.64
chr1	121484215	121485531	1317	121485028	501	66.4	2.42	61.06
chr1	145438186	145438599	414	145438360	39	35.15	17.73	30.2
chr1	150254438	150255167	730	150254902	51	45.55	17.97	40.42
chr1	151253750	151254227	478	151254007	17	9.16	6.3	5.04
chr1	151805141	151805488	348	151805294	22	14.62	9.12	10.22
chr1	153506272	153506691	420	153506508	31	24.5	13.16	19.79
chr1	153508612	153508965	354	153508839	22	13.17	7.75	8.83
chr1	154192954	154193370	417	154193133	32	28.83	17.21	24.01
chr1	154531217	154531651	435	154531453	29	25.41	15.96	20.68
chr1	156474860	156475221	362	156475019	23	12.69	6.94	8.38
chr1	159894594	159895069	476	159894783	20	13.07	8.7	8.74
chr1	160070834	160071212	379	160070989	25	18.29	11.01	13.76
chr1	161087184	161087541	358	161087348	22	14.79	9.3	10.38
chr1	173445903	173446230	328	173446016	20	12.83	8.45	8.51
chr1	173837065	173837483	419	173837314	31	22.11	10.92	17.47
chr1	179050902	179051254	353	179051071	23	17.46	11.57	12.96
chr1	202252530	202253118	589	202252822	67	62.85	20.52	57.53
chr1	202995295	202995594	300	202995482	17	11.25	8.56	7.01
chr1	203830499	203830829	331	203830686	23	16.93	10.95	12.44
chr1	214454973	214455319	347	214455104	18	12.18	8.99	7.89
chr1	222638772	222639168	397	222638907	20	12.83	8.45	8.51
chr1	231328288	231328717	430	231328496	23	12.69	6.94	8.38
chr1	233809747	233810203	457	233809977	45	42.32	19.82	37.24
chr1	245986466	245986765	300	245986622	18	12.24	9.06	7.95
chr10	4705372	4705711	340	4705558	22	13.17	7.75	8.83
chr10	6260979	6261278	300	6261173	17	11.77	9.21	7.51
chr10	8188719	8189115	397	8188872	21	13.63	8.7	9.27
chr10	11916721	11917103	383	11916926	18	11.21	7.88	6.97
chr10	25305306	25306100	795	25305834	22	13.17	7.75	8.83
chr10	30509010	30509309	300	30509082	16	10.58	8.41	6.38
chr10	42384247	42384612	366	42384515	219	23.16	2.13	18.49
chr10	42385180	42385501	322	42385188	182	6.37	1.47	2.48
chr10	42390938	42391338	401	42391249	122	13.5	2.13	9.15
chr10	42396155	42396747	593	42396701	187	35.59	2.93	30.63
chr10	42400365	42400671	307	42400463	163	11.47	1.79	7.22
chr10	42599737	42600083	347	42600040	169	17.6	2.1	13.09
chr10	43903053	43903660	608	43903325	48	50.01	25.36	44.82
chr10	43916310	43916832	523	43916564	44	43.5	22.14	38.4
chr10	44069758	44070213	456	44069980	19	14.46	11.16	10.07
chr10	44675782	44676131	350	44675927	22	11.83	6.64	7.56
chr10	46090188	46090631	444	46090364	35	31.78	17.74	26.89
chr10	61666442	61666952	511	61666676	22	14.56	9.06	10.16
chr10	64576129	64576710	582	64576414	44	40.25	18.6	35.21
chr10	65472046	65472377	332	65472200	19	10.06	6.31	5.88
chr10	73627947	73628371	425	73628137	27	17.98	9.51	13.46
chr10	74076745	74077082	338	74076932	29	20.63	10.75	16.03
chr10	74079436	74080038	603	74079777	26	16.98	9.16	12.49
chr10	75725926	75726225	300	75726147	17	9.16	6.3	5.04
chr10	75936206	75936655	450	75936407	20	10.98	6.71	6.75
chr10	77718945	77719497	553	77719297	64	67.62	27.05	62.27
chr10	79633481	79634197	717	79633811	121	148.94	42.62	143.15
chr10	80732631	80733154	524	80732926	23	13.65	7.72	9.29
chr10	81059120	81059810	691	81059455	55	41.43	12.92	36.37
chr10	81107642	81108016	375	81107851	17	10.05	7.19	5.87
chr10	88730635	88731811	1177	88731147	252	369.57	76.09	362.79
chr10	89621535	89622160	626	89621913	24	17.87	11.27	13.35
chr10	93392535	93393237	703	93393034	51	43.52	16.33	38.42
chr10	95225568	95225879	312	95225718	20	9.13	5.28	5.02
chr10	96122568	96122886	319	96122699	16	10.44	8.23	6.25
chr10	99258033	99258651	619	99258332	33	26.75	13.95	21.99
chr10	99446974	99447795	822	99447334	82	78.23	21.66	72.81
chr10	100206517	100206901	385	100206696	24	18.55	12.08	14.01
chr10	101666175	101666634	460	101666425	34	29.52	16.08	24.69
chr10	102747159	102747519	361	102747358	21	10.98	6.34	6.75
chr10	103877402	103877934	533	103877637	42	31.34	12.33	26.47
chr10	103893027	103893479	453	103893326	17	9.52	6.65	5.38
chr10	104404566	104404865	300	104404697	15	8.3	6.34	4.24
chr10	104474046	104474465	420	104474242	25	20.22	13.24	15.63
chr10	104677570	104677989	420	104677791	24	16.63	9.95	12.15
chr10	105251703	105252342	640	105251999	30	21.06	10.57	16.45
chr10	105541346	105541792	447	105541603	16	9.89	7.57	5.73
chr10	112874044	112874352	309	112874202	15	8.3	6.34	4.24
chr10	120840138	120840487	350	120840329	15	10.95	9.74	6.72
chr10	128810894	128811207	314	128811016	17	11.25	8.56	7.01
chr10	135072797	135073155	359	135072915	18	11.73	8.45	7.47
chr11	707622	708082	461	707799	35	29.11	14.8	24.29
chr11	795238	795621	384	795455	24	18.14	11.58	13.61
chr11	843811	844369	559	844089	74	64.03	17.38	58.7
chr11	1283772	1284091	320	1284005	19	9.35	5.74	5.22
chr11	1781689	1782110	422	1781860	21	15.74	11.1	11.3
chr11	2865283	2865616	334	2865388	24	13.57	7.25	9.22
chr11	3071112	3071412	301	3071296	18	6.88	4.23	2.95
chr11	7534988	7535335	348	7535244	24	16.07	9.39	11.61
chr11	7626798	7627294	497	7627029	35	19.27	7.4	14.71
chr11	9781169	9781696	528	9781456	48	31.72	10.15	26.83
chr11	9921960	9922259	300	9922116	14	9.49	8.43	5.35
chr11	10328920	10329233	314	10329099	17	10.77	7.98	6.56
chr11	12065454	12065873	420	12065655	44	43.24	21.83	38.14
chr11	12131795	12132167	373	12131928	41	33.32	14.44	28.4
chr11	18343850	18344224	375	18344069	24	16.46	9.77	11.99
chr11	18415696	18416296	601	18416016	52	46.82	18.32	41.67
chr11	27339281	27339580	300	27339369	15	9.36	7.55	5.23
chr11	45868409	45869271	863	45868812	224	327.67	75.15	321.1
chr11	45881068	45881720	653	45881431	77	84.37	30.14	78.92
chr11	60609395	60609718	324	60609574	24	15.54	8.9	11.1
chr11	61449605	61449928	324	61449738	17	8.81	5.99	4.72
chr11	61456121	61456586	466	61456367	19	11.29	7.44	7.05
chr11	62389599	62389928	330	62389734	15	8.3	6.34	4.24
chr11	64072096	64072403	308	64072243	17	10.77	7.98	6.56
chr11	64667662	64668220	559	64667918	61	58.62	21.49	53.34
chr11	64781356	64781657	302	64781418	18	10.81	7.46	6.6
chr11	65186115	65186531	417	65186310	35	21.67	8.81	17.04
chr11	65255079	65255484	406	65255258	33	22.18	9.96	17.54
chr11	66095736	66096105	370	66095959	30	20.46	10.06	15.86
chr11	66650749	66651048	300	66650879	20	13.17	8.81	8.83
chr11	66725833	66726510	678	66726124	54	53.55	22.83	48.33
chr11	67159056	67159640	585	67159346	30	24.72	14.19	20.01
chr11	67775859	67776203	345	67776038	24	17.87	11.27	13.35
chr11	67889085	67889598	514	67889337	33	29.17	16.61	24.34
chr11	68856811	68857140	330	68856958	17	10.05	7.19	5.87
chr11	69251650	69252161	512	69251870	51	46.65	18.91	41.5
chr11	69257592	69258010	419	69257744	26	14.01	6.87	9.64
chr11	70245793	70246298	506	70246056	57	46.46	15.06	41.31
chr11	70270270	70270711	442	70270477	44	36.89	15.5	31.9
chr11	73694333	73694824	492	73694571	25	18.96	11.74	14.41
chr11	75525643	75526042	400	75525800	24	16.07	9.39	11.61
chr11	95976331	95976827	497	95976648	29	20.02	10.22	15.44
chr11	115493748	115494107	360	115493855	23	15.8	9.72	11.35
chr11	115627873	115628249	377	115628028	21	16.97	12.75	12.48
chr11	115812079	115812596	518	115812378	23	17.93	12.15	13.41
chr11	118493608	118494007	400	118493783	28	18.44	9.39	13.91
chr11	118791490	118791846	357	118791691	27	12.56	5.71	8.26
chr11	120418700	120419042	343	120418886	16	9.16	6.76	5.04
chr11	120581082	120581468	387	120581268	20	13.81	9.52	9.45
chr11	120894501	120895000	500	120894712	37	28.7	13.03	23.89
chr11	131976148	131976577	430	131976384	25	19.68	12.58	15.11
chr12	6873406	6873755	350	6873521	19	14.07	10.62	9.7
chr12	8179495	8179958	464	8179749	43	35.69	15.15	30.72
chr12	9102272	9102579	308	9102341	20	7.48	4.23	3.49
chr12	9803334	9803725	392	9803498	26	18.11	10.18	13.58
chr12	10874510	10874964	455	10874675	35	26.46	12.33	21.7
chr12	25062693	25063010	318	25062818	14	9.34	8.22	5.21
chr12	25101735	25102117	383	25101980	14	8.73	7.4	4.64
chr12	26267160	26267855	696	26267511	92	124.97	56.36	119.3
chr12	26278801	26279193	393	26278967	20	16.39	12.98	11.92
chr12	26279319	26279622	304	26279451	14	9.93	9.09	5.76
chr12	26844447	26844936	490	26844669	25	22.37	16.23	17.72
chr12	28343136	28343472	337	28343307	16	11.96	10.34	7.68
chr12	49463538	49464051	514	49463859	16	11.32	9.39	7.08
chr12	56521787	56522197	411	56522062	22	17.05	11.92	12.56
chr12	57623588	57624052	465	57623813	27	24.87	17.52	20.15
chr12	58145940	58146597	658	58146313	42	37.36	17.41	32.36
chr12	58165687	58165986	300	58165796	16	8.01	5.64	3.97
chr12	72079559	72080024	466	72079792	17	13.06	11.03	8.73
chr12	94965307	94965838	532	94965550	65	64.04	22.9	58.71
chr12	104457855	104458420	566	104458220	33	25.7	12.92	20.96
chr12	106689940	106690342	403	106690138	21	15.07	10.27	10.65
chr12	107487012	107488025	1014	107487614	143	210.67	75.56	204.6
chr12	108959669	108960201	533	108959979	35	32.54	18.68	27.64
chr12	109085257	109085623	367	109085466	19	11.73	7.87	7.47
chr12	110256718	110257017	300	110256852	18	9.64	6.34	5.49
chr12	112037297	112037735	439	112037437	35	32.1	18.13	27.21
chr12	112450919	112451465	547	112451174	67	62.85	20.52	57.53
chr12	113478642	113478973	332	113478807	21	10.98	6.34	6.75
chr12	121714803	121715171	369	121715014	25	16.01	8.81	11.55
chr12	122326395	122326757	363	122326555	21	16.67	12.33	12.19
chr12	122356214	122356670	457	122356330	15	8.3	6.34	4.24
chr12	122362484	122362959	476	122362747	36	30.3	15.22	25.45
chr12	124876420	124877072	653	124876839	14	9.01	7.77	4.9
chr12	125389208	125389548	341	125389381	17	13.06	11.03	8.73
chr12	133613776	133614179	404	133613954	24	21.14	15.58	16.52
chr13	20748983	20749290	308	20749062	18	10.01	6.67	5.84
chr13	27998543	27999238	696	27998961	33	28.49	15.82	23.69
chr13	30969475	30970066	592	30969804	68	59.97	17.97	54.68
chr13	34731260	34731559	300	34731434	18	10.4	7.05	6.21
chr13	50366747	50367085	339	50366888	24	18.64	12.16	14.1
chr13	101249544	101249844	301	101249562	13	7.76	6.78	3.75
chr13	106716253	106716654	402	106716471	21	15.76	11.12	11.31
chr13	110521850	110522252	403	110522038	29	19.44	9.73	14.88
chr13	111607429	111607825	397	111607580	23	19.93	14.93	15.35
chr13	113951141	113951596	456	113951376	33	31.09	19.06	26.22
chr13	114524220	114524648	429	114524425	30	18.84	8.81	14.29
chr13	114616665	114616964	300	114616894	18	8.09	5.07	4.04
chr13	114880669	114881081	413	114880816	19	13.77	10.22	9.41
chr14	20929570	20930263	694	20929930	72	80.23	31.31	74.8
chr14	21081706	21082035	330	21081899	28	20.6	11.34	16
chr14	23025234	23025683	450	23025464	41	31.7	13.13	26.81
chr14	35451620	35452045	426	35451837	25	14.61	7.66	10.21
chr14	50485081	50485445	365	50485301	19	10.68	6.86	6.47
chr14	54955502	54955921	420	54955697	22	15.28	9.81	10.85
chr14	55240091	55240571	481	55240335	41	26.52	9.63	21.76
chr14	55574387	55575102	716	55574678	109	131.97	40.42	126.26
chr14	61614947	61615349	403	61615109	26	14.67	7.33	10.27
chr14	61995530	61995894	365	61995654	29	15.33	6.81	10.9
chr14	62161789	62162186	398	62161988	40	34.86	16.58	29.91
chr14	65188217	65188576	360	65188375	33	23.6	11.07	18.92
chr14	69044592	69044955	364	69044780	21	10.98	6.34	6.75
chr14	74100349	74100659	311	74100583	18	10.95	7.61	6.72
chr14	75439875	75440461	587	75440118	43	38.97	18.18	33.94
chr14	75448184	75448520	337	75448362	18	10.4	7.05	6.21
chr14	84932061	84932467	407	84932235	25	21.75	15.32	17.12
chr14	91580044	91580749	706	91580419	66	73.48	31	68.09
chr14	93195073	93195432	360	93195203	18	12.73	9.68	8.42
chr14	93502311	93503157	847	93502839	61	64.7	27.2	59.37
chr14	95780178	95780487	310	95780349	17	11.25	8.56	7.01
chr14	95973551	95973908	358	95973702	22	16.38	11.07	11.91
chr14	102102397	102102710	314	102102565	13	6.66	5.5	2.74
chr14	102414542	102414875	334	102414645	19	11.88	8.03	7.61
chr14	103397354	103398016	663	103397720	64	79.01	40.99	73.59
chr14	103621311	103621646	336	103621470	20	14.27	10.06	9.88
chr14	105670826	105671217	392	105670966	33	22.18	9.96	17.54
chr15	25915035	25915531	497	25915256	31	30.06	20.12	25.21
chr15	40395502	40395860	359	40395735	22	15.16	9.69	10.74
chr15	42209969	42210305	337	42210214	21	13.15	8.22	8.82
chr15	44084028	44084565	538	44084273	19	15.27	12.33	10.84
chr15	56332676	56333001	326	56332806	18	14.15	11.68	9.77
chr15	63062901	63063267	367	63063111	19	11.88	8.03	7.61
chr15	68522195	68522675	481	68522419	60	61.91	25.36	56.6
chr15	73925666	73926219	554	73925936	50	57.27	32.45	52.01
chr15	75248525	75248877	353	75248645	17	13.06	11.03	8.73
chr15	75494752	75495347	596	75495154	18	14.15	11.68	9.77
chr15	79280868	79281425	558	79281033	20	16.29	12.81	11.83
chr15	89611551	89611937	387	89611768	19	15.27	12.33	10.84
chr16	1001788	1002087	300	1001918	17	13.06	11.03	8.73
chr16	2885839	2886151	313	2886059	16	11.32	9.39	7.08
chr16	3314786	3315102	317	3314978	16	11.99	10.38	7.71
chr16	3333228	3333629	402	3333432	21	17.2	13.09	12.7
chr16	3550726	3551095	370	3550923	28	23.71	14.8	19.02
chr16	4321192	4321522	331	4321269	19	10.49	6.69	6.29
chr16	4466597	4467005	409	4466793	21	13.8	8.88	9.44
chr16	4993073	4993659	587	4993372	80	91.49	33.82	86
chr16	11453166	11453730	565	11453444	22	13.17	7.75	8.83
chr16	19125962	19126309	348	19126189	30	19.18	9.06	14.62
chr16	23521637	23522099	463	23521843	33	32.74	21.42	27.83
chr16	24550514	24550813	300	24550747	12	7.91	7.69	3.89
chr16	28985819	28986202	384	28986017	25	22.37	16.23	17.72
chr16	30759351	30759711	361	30759529	22	18.73	14.28	14.19
chr16	31044284	31044862	579	31044637	26	20.43	12.63	15.84
chr16	31117060	31117525	466	31117315	37	31.51	15.64	26.63
chr16	46385929	46386846	918	46386521	207	41.04	3.02	35.98
chr16	46388530	46389195	666	46389122	144	18.43	2.31	13.9
chr16	46393235	46393537	303	46393271	120	18.89	2.56	14.34
chr16	46394141	46394679	539	46394457	140	21.64	2.55	17.01
chr16	46419675	46420125	451	46419864	70	11.51	2.55	7.26
chr16	46425451	46425802	352	46425702	78	18.05	3.23	13.53
chr16	57095178	57095664	487	57095401	42	31.82	12.68	26.93
chr16	65943189	65943611	423	65943398	19	10.49	6.69	6.29
chr16	66914485	66915052	568	66914756	44	41.01	19.37	35.95
chr16	68826832	68827219	388	68827026	21	13.63	8.7	9.27
chr16	69951693	69952061	369	69951867	20	13.7	9.39	9.34
chr16	70748981	70749288	308	70749192	17	10.33	7.49	6.14
chr16	70774995	70775378	384	70775127	24	14.57	8.05	10.17
chr16	70780005	70780625	621	70780299	21	14.16	9.25	9.77
chr16	75279223	75279837	615	75279462	20	14.67	10.57	10.27
chr16	83986418	83986955	538	83986685	45	35.22	13.59	30.27
chr16	84534726	84535025	300	84534892	16	9.42	7.05	5.29
chr16	84873655	84874085	431	84873913	22	10.69	5.81	6.48
chr16	84884869	84885184	316	84885102	15	9.36	7.55	5.23
chr16	85548266	85548939	674	85548548	31	24.19	12.85	19.49
chr16	85557114	85557594	481	85557370	22	14.79	9.3	10.38
chr16	85557999	85558394	396	85558154	20	15.28	11.36	10.85
chr16	85646303	85646749	447	85646480	16	10.62	8.45	6.41
chr16	87759181	87759637	457	87759413	28	23.71	14.8	19.02
chr16	87894224	87894776	553	87894660	14	8.44	7.05	4.37
chr16	88839023	88839760	738	88839375	39	33.63	16.16	28.71
chr16	88923288	88923731	444	88923503	28	23.71	14.8	19.02
chr16	89461566	89461883	318	89461769	18	10.81	7.46	6.6
chr16	89568909	89569208	300	89569035	17	13.06	11.03	8.73
chr16	89699453	89699950	498	89699670	21	15.31	10.57	10.88
chr16	89984282	89984583	302	89984476	18	13.39	10.57	9.04
chr17	900192	900491	300	900319	14	8.41	7	4.34
chr17	2262431	2263369	939	2263098	42	37.36	17.41	32.36
chr17	2302934	2303305	372	2303191	19	11.55	7.69	7.3
chr17	2304696	2305105	410	2304972	17	9.44	6.58	5.3
chr17	3795290	3795909	620	3795580	47	41.56	17.43	36.49
chr17	4268404	4268752	349	4268579	23	14.57	8.53	10.17
chr17	4624820	4625469	650	4625192	50	44.29	17.61	39.18
chr17	6374500	6374893	394	6374739	25	14.48	7.56	10.09
chr17	7199496	7200165	670	7199801	75	76.5	25.16	71.09
chr17	7475645	7476134	490	7475872	43	32.45	12.62	27.55
chr17	7738638	7739256	619	7739017	56	45.27	14.8	40.14
chr17	7739966	7740308	343	7740162	26	12.83	6.11	8.51
chr17	7789345	7789675	331	7789567	19	10.49	6.69	6.29
chr17	8055355	8056351	997	8055879	119	140.37	37.77	134.63
chr17	8059319	8060573	1255	8059847	440	713.85	110.71	704.36
chr17	8093443	8093913	471	8093679	40	29.84	12.25	25
chr17	9018570	9018935	366	9018766	29	15.33	6.81	10.9
chr17	13250641	13251045	405	13250837	38	25.75	10.3	21.01
chr17	14212277	14212955	679	14212676	62	52.37	16.3	47.16
chr17	15237463	15238091	629	15237741	76	66.54	17.85	61.2
chr17	15824087	15824516	430	15824317	30	13.89	5.76	9.52
chr17	16341592	16342353	762	16342029	74	44.93	9.2	39.81
chr17	17109399	17110278	880	17109823	197	256.43	51.4	250.15
chr17	17464703	17465470	768	17465137	183	192.93	28.65	186.93
chr17	17752323	17752861	539	17752622	63	47.42	13.05	42.26
chr17	19265827	19266126	300	19265975	17	9.91	7.05	5.75
chr17	21314347	21314756	410	21314552	29	11.17	4.64	6.93
chr17	26215948	26216497	550	26216211	41	43.92	26.61	38.81
chr17	34890545	34891031	487	34890732	24	21.14	15.58	16.52
chr17	35258701	35259101	401	35258883	18	14.15	11.68	9.77
chr17	35969377	35969766	390	35969562	21	15.74	11.1	11.3
chr17	36831129	36831653	525	36831290	16	11.99	10.38	7.71
chr17	37300643	37301047	405	37300764	23	19.93	14.93	15.35
chr17	38225026	38225521	496	38225241	28	21.09	11.84	16.48
chr17	38254909	38256111	1203	38255415	198	334.77	126.82	328.17
chr17	38256571	38257491	921	38256960	110	150.31	58.12	144.51
chr17	38264228	38264894	667	38264596	74	93.05	43.81	87.55
chr17	40985171	40985615	445	40985391	27	17.98	9.51	13.46
chr17	42147783	42148268	486	42148012	49	45.2	19.18	40.07
chr17	43394484	43394877	394	43394731	27	21.89	13.49	17.26
chr17	43449308	43449615	308	43449527	22	10.69	5.81	6.48
chr17	46018792	46019111	320	46018974	19	12.4	8.58	8.1
chr17	48255688	48256043	356	48255895	23	14.57	8.53	10.17
chr17	48556291	48556685	395	48556454	21	15.31	10.57	10.88
chr17	49012570	49012902	333	49012760	19	13.63	10.04	9.27
chr17	49337587	49338072	486	49337806	24	19.54	13.31	14.97
chr17	53315308	53316176	869	53315769	155	221.28	68.25	215.17
chr17	54864456	54864944	489	54864656	30	26.84	16.77	22.08
chr17	55520561	55520966	406	55520803	36	31.3	16.26	26.43
chr17	58469615	58469914	300	58469792	16	9.67	7.32	5.52
chr17	62502588	62502962	375	62502822	23	17.46	11.57	12.96
chr17	63558115	63558430	316	63558224	15	9.66	7.93	5.51
chr17	66364391	66365101	711	66364752	71	81.06	33.35	75.63
chr17	72956754	72957283	530	72956996	48	50.01	25.36	44.82
chr17	73851261	73851822	562	73851536	38	36.31	20.08	31.33
chr17	74178341	74178672	332	74178503	23	17.93	12.15	13.41
chr17	75251361	75251962	602	75251672	51	42.27	15.4	37.19
chr17	75316738	75317304	567	75317035	47	34.96	12.42	30.01
chr17	76836746	76837173	428	76836927	34	27.92	14.37	23.13
chr17	76879572	76880112	541	76879827	18	9.64	6.34	5.49
chr17	77967169	77967751	583	77967465	25	13.15	6.61	8.82
chr17	78549187	78549493	307	78549342	17	11.88	9.36	7.61
chr17	78865846	78866155	310	78866034	19	11.29	7.44	7.05
chr17	79369050	79369409	360	79369193	21	13.63	8.7	9.27
chr17	79447023	79447545	523	79447302	33	23.6	11.07	18.92
chr17	79678770	79679129	360	79678969	21	15.57	10.88	11.13
chr17	79961514	79961957	444	79961731	25	15.05	8.01	10.63
chr17	80245642	80246477	836	80246046	199	285.5	70.1	279.12
chr18	9136525	9136886	362	9136711	18	14.15	11.68	9.77
chr18	11323148	11323742	595	11323481	37	38.24	24.01	33.23
chr18	13726503	13726802	300	13726646	16	11.99	10.38	7.71
chr18	18518097	18518411	315	18518138	134	21.11	2.57	16.5
chr18	18518868	18519334	467	18518986	193	11.36	1.7	7.11
chr18	21977547	21978122	576	21977864	37	33.15	17.38	28.24
chr18	42835429	42835728	300	42835592	21	13.63	8.7	9.27
chr18	43295203	43295512	310	43295348	16	9.02	6.63	4.91
chr18	43858371	43858757	387	43858571	27	18.55	10.01	14.01
chr18	45457656	45458040	385	45457875	19	13.77	10.22	9.41
chr18	46516732	46517054	323	46516853	20	11.37	7.05	7.12
chr18	46582208	46582633	426	46582382	30	20.46	10.06	15.86
chr18	51795614	51795945	332	51795783	26	16.98	9.16	12.49
chr18	60189754	60190254	501	60189992	18	14.05	11.53	9.68
chr18	60828926	60829443	518	60829207	44	46.55	26.05	41.4
chr18	72163382	72163681	300	72163467	17	10.05	7.19	5.87
chr18	74826379	74826998	620	74826596	18	12.6	9.51	8.29
chr18	74919542	74920015	474	74919674	16	10.11	7.83	5.93
chr18	77866678	77867058	381	77866844	17	10.05	7.19	5.87
chr19	796905	797341	437	797189	17	11.6	8.98	7.34
chr19	934846	935507	662	935084	56	49.75	17.93	44.56
chr19	1169775	1170280	506	1170031	53	39.93	12.88	34.89
chr19	1864159	1864491	333	1864405	19	15.27	12.33	10.84
chr19	1897526	1897926	401	1897789	23	16.19	10.13	11.73
chr19	2475843	2476213	371	2476044	18	10.95	7.61	6.72
chr19	2491428	2491768	341	2491556	17	7.8	5.13	3.79
chr19	2543731	2544072	342	2543791	16	10.11	7.83	5.93
chr19	2575899	2576300	402	2576143	21	14.21	9.31	9.82
chr19	2627428	2627825	398	2627596	29	19.44	9.73	14.88
chr19	2977062	2977695	634	2977425	50	52.87	26.42	47.65
chr19	5720160	5720533	374	5720340	21	9.9	5.55	5.74
chr19	6424980	6425458	479	6425229	16	11.9	10.25	7.63
chr19	7480366	7480806	441	7480488	15	9.66	7.93	5.51
chr19	8008596	8009111	516	8008850	42	37.36	17.41	32.36
chr19	8305201	8305544	344	8305361	29	18.21	8.76	13.68
chr19	8463011	8463624	614	8463354	43	26.73	9.09	21.97
chr19	10399684	10400231	548	10399958	25	18.96	11.74	14.41
chr19	10764686	10765043	358	10764919	19	14.01	10.54	9.64
chr19	11545953	11546296	344	11546195	16	9.42	7.05	5.29
chr19	12099282	12099685	404	12099478	26	21.05	13.37	16.44
chr19	12834688	12835007	320	12834830	15	7.52	5.56	3.52
chr19	13001643	13002029	387	13001827	30	18.84	8.81	14.29
chr19	13096118	13096461	344	13096366	23	12.82	7.05	8.5
chr19	13952078	13952404	327	13952212	24	13.57	7.25	9.22
chr19	16295854	16296198	345	16296031	18	10.95	7.61	6.72
chr19	17530543	17530929	387	17530717	20	16.05	12.47	11.59
chr19	17580038	17580455	418	17580248	16	9.42	7.05	5.29
chr19	18527074	18527448	375	18527297	26	15.38	7.85	10.95
chr19	30335167	30335466	300	30335215	15	9.19	7.34	5.07
chr19	33166195	33166842	648	33166593	26	11.79	5.5	7.52
chr19	34006082	34006381	300	34006242	16	8.01	5.64	3.97
chr19	35704876	35705298	423	35705131	20	14.27	10.06	9.88
chr19	35809817	35810401	585	35810103	129	139.85	30.29	134.11
chr19	36545163	36545489	327	36545351	25	17.67	10.36	13.16
chr19	36605655	36606116	462	36605853	21	15.38	10.64	10.95
chr19	38490121	38490431	311	38490329	19	9.35	5.74	5.22
chr19	38552032	38552331	300	38552285	21	9.9	5.55	5.74
chr19	39902799	39903153	355	39902978	21	15.96	11.38	11.51
chr19	40737441	40737753	313	40737601	20	14.27	10.06	9.88
chr19	40926839	40927262	424	40927033	15	9.49	7.71	5.35
chr19	41076475	41076942	468	41076710	22	17.05	11.92	12.56
chr19	41168751	41169056	306	41168860	22	10.69	5.81	6.48
chr19	41337565	41338138	574	41337925	62	55.95	18.72	50.7
chr19	41731986	41732441	456	41732248	23	14.1	8.1	9.72
chr19	41903051	41903538	488	41903285	47	37.54	14.19	32.54
chr19	45428676	45428975	300	45428882	19	10.49	6.69	6.29
chr19	45681337	45682108	772	45681665	94	112.71	38.96	107.11
chr19	45908973	45909498	526	45909243	23	17.53	11.66	13.03
chr19	45958990	45959835	846	45959409	49	48.3	22.27	43.13
chr19	46010497	46010796	300	46010618	16	9.16	6.76	5.04
chr19	47164426	47165072	647	47164768	50	48.13	21.14	42.96
chr19	47616251	47616617	367	47616437	28	23.13	14.09	18.46
chr19	48018277	48018793	517	48018531	22	15.22	9.75	10.8
chr19	49137519	49138380	862	49137896	140	186.94	54.8	180.98
chr19	49140506	49141397	892	49141017	149	233.82	94.57	227.65
chr19	49482012	49482351	340	49482195	18	12.6	9.51	8.29
chr19	50380501	50380905	405	50380748	20	11.37	7.05	7.12
chr19	50887786	50888153	368	50887978	23	17.96	12.18	13.44
chr19	54527865	54528241	377	54528077	22	15.16	9.69	10.74
chr19	55700694	55701130	437	55700916	46	39.32	16.2	34.29
chr19	55972803	55973279	477	55973029	36	33.69	19.02	28.77
chr19	56181821	56182128	308	56181855	23	8.76	4.42	4.67
chr2	10054813	10055115	303	10055073	12	7.97	7.79	3.93
chr2	12878392	12878750	359	12878526	21	17.55	13.63	13.04
chr2	15309724	15310229	506	15309940	32	31.39	20.77	26.51
chr2	26991942	26992279	338	26992084	22	13.17	7.75	8.83
chr2	27440180	27440479	300	27440325	14	9.93	9.09	5.76
chr2	28582311	28582705	395	28582488	21	16.67	12.33	12.19
chr2	30369167	30369597	431	30369376	26	18.93	10.99	14.38
chr2	38947709	38948163	455	38947948	23	19.93	14.93	15.35
chr2	47261270	47261591	322	47261389	18	10.95	7.61	6.72
chr2	61764041	61764349	309	61764216	20	12.35	7.96	8.05
chr2	62695153	62695526	374	62695317	23	10.46	5.4	6.26
chr2	65058273	65058752	480	65058544	52	32.08	9.16	27.19
chr2	65066156	65066481	326	65066336	29	18.73	9.16	14.19
chr2	65094021	65094388	368	65094179	24	13.83	7.45	9.46
chr2	68384857	68385276	420	68385051	34	28.96	15.45	24.14
chr2	69056352	69056773	422	69056544	26	15.99	8.33	11.54
chr2	70369741	70370235	495	70370013	36	21.66	8.45	17.03
chr2	73248005	73248361	357	73248195	26	13.16	6.32	8.83
chr2	74734206	74734726	521	74734438	50	41.83	15.66	36.76
chr2	74967843	74968210	368	74968010	29	14.16	6.13	9.77
chr2	75144774	75145239	466	75144982	43	31.73	12.12	26.84
chr2	87034621	87034990	370	87034746	21	12.26	7.4	7.97
chr2	99771317	99771630	314	99771501	17	11.2	8.49	6.96
chr2	109269081	109269392	312	109269150	15	10.95	9.74	6.72
chr2	109829897	109830532	636	109830169	36	34.68	20.29	29.74
chr2	109830587	109830961	375	109830801	24	15.05	8.45	10.63
chr2	109967526	109967917	392	109967710	19	15.27	12.33	10.84
chr2	112732594	112733070	477	112732789	32	25.59	13.53	20.86
chr2	113402829	113403257	429	113403055	20	16.39	12.98	11.92
chr2	121156901	121157422	522	121157069	34	27.92	14.37	23.13
chr2	121257504	121257918	415	121257701	16	10.62	8.45	6.41
chr2	171332413	171333036	624	171332667	37	35.39	20.05	30.43
chr2	173557716	173558164	449	173557897	34	31.48	18.43	26.6
chr2	191746506	191746973	468	191746784	33	24.26	11.62	19.56
chr2	191884933	191885232	300	191885127	17	11.88	9.36	7.61
chr2	197157264	197157588	325	197157389	24	16.07	9.39	11.61
chr2	198318324	198318785	462	198318590	31	24.19	12.85	19.49
chr2	203499196	203499753	558	203499452	37	38.03	23.7	33.02
chr2	216176480	216176943	464	216176733	37	33.15	17.38	28.24
chr2	227291016	227291324	309	227291120	16	10.19	7.94	6.01
chr2	232229755	232230054	300	232229937	16	9.02	6.63	4.91
chr2	232328372	232328722	351	232328538	29	14.16	6.13	9.77
chr2	232478467	232478803	337	232478674	20	11.37	7.05	7.12
chr2	234330807	234331176	370	234330977	17	9.91	7.05	5.75
chr2	235166751	235167052	302	235166972	22	16.98	11.83	12.49
chr2	235200471	235200770	300	235200599	21	12.26	7.4	7.97
chr2	235372630	235372975	346	235372765	17	11.25	8.56	7.01
chr2	238642305	238642835	531	238642583	48	50.53	26.01	45.34
chr2	239197258	239197942	685	239197577	105	134.41	47.42	128.69
chr2	241499437	241499836	400	241499679	29	24.4	14.7	19.7
chr20	304897	305539	643	305149	44	48.28	28.56	43.11
chr20	343123	343474	352	343271	20	11.37	7.05	7.12
chr20	3788081	3789377	1297	3788962	109	122.42	32.91	116.76
chr20	3792100	3793055	956	3792553	238	375.84	98.63	369.04
chr20	19764485	19764878	394	19764746	31	22.11	10.92	17.47
chr20	23338760	23339224	465	23338980	30	23.91	13.29	19.22
chr20	26189805	26190298	494	26190018	74	11.55	2.48	7.3
chr20	31133055	31133470	416	31133212	28	19.46	10.27	14.89
chr20	31162713	31163227	515	31162929	45	30.6	10.57	25.74
chr20	33895994	33896328	335	33896218	24	11.86	6.04	7.59
chr20	36915491	36915895	405	36915651	39	22.91	8.24	18.25
chr20	37590610	37591077	468	37590823	30	22.78	12.15	18.12
chr20	39631739	39632100	362	39631888	23	9.56	4.86	5.42
chr20	43986800	43987258	459	43987029	34	19.79	7.98	15.22
chr20	44519805	44520183	379	44519994	27	16.3	8.15	11.84
chr20	44574151	44574695	545	44574443	80	62.11	14.09	56.8
chr20	44992479	44992850	372	44992580	22	14.62	9.12	10.22
chr20	46423984	46424297	314	46424150	21	12.26	7.4	7.97
chr20	49056897	49057438	542	49057153	51	39.46	13.47	34.43
chr20	49262047	49262592	546	49262326	85	100.72	37.43	95.18
chr20	56293538	56293980	443	56293776	37	30.32	14.48	25.47
chr20	56686978	56687277	300	56687092	25	12.02	5.87	7.74
chr20	61283484	61283799	316	61283643	26	17.1	9.25	12.61
chr20	61297832	61298381	550	61298122	44	29.57	10.33	24.74
chr20	62088999	62089509	511	62089253	50	38.32	13.21	33.3
chr20	62372454	62372848	395	62372633	39	26.39	10.3	21.64
chr20	62587808	62588169	362	62588024	24	15.34	8.72	10.91
chr21	30535121	30535479	359	30535304	21	17.55	13.63	13.04
chr21	34755413	34755887	475	34755669	29	14.16	6.13	9.77
chr21	36014987	36015306	320	36015178	20	12.83	8.45	8.51
chr21	38160341	38160717	377	38160545	20	14.27	10.06	9.88
chr21	38935926	38936426	501	38936143	35	31.26	17.12	26.39
chr21	40177248	40177553	306	40177448	14	8.57	7.2	4.49
chr21	43050416	43050715	300	43050608	17	10.02	7.17	5.85
chr21	45148283	45148801	519	45148522	43	40.89	20.2	35.84
chr21	46348611	46348924	314	46348720	15	9.82	8.13	5.66
chr21	46787026	46787553	528	46787184	35	24.25	10.57	19.55
chr22	20923253	20923743	491	20923457	28	20.2	10.96	15.61
chr22	27054912	27055211	300	27055033	20	10.15	6.04	5.97
chr22	31686596	31687231	636	31686856	50	44.29	17.61	39.18
chr22	32928584	32929090	507	32928835	41	43.92	26.61	38.81
chr22	33040249	33040737	489	33040487	32	28.59	16.91	23.78
chr22	33119461	33120172	712	33119891	87	113.12	49.04	107.51
chr22	35726284	35726645	362	35726422	20	14.67	10.57	10.27
chr22	37828439	37829049	611	37828735	46	42.84	19.45	37.75
chr22	40742582	40742962	381	40742761	16	9.16	6.76	5.04
chr22	41418392	41418990	599	41418673	55	65	35.7	59.67
chr22	41776666	41778016	1351	41777654	126	167.01	53.26	161.15
chr22	45659591	45659897	307	45659808	14	8.44	7.05	4.37
chr22	47150356	47150693	338	47150495	17	12.77	10.6	8.46
chr22	50364317	50364682	366	50364528	24	21.14	15.58	16.52
chr22	50466045	50466739	695	50466301	22	16.82	11.62	12.33
chr22	50679921	50680362	442	50680114	19	15.27	12.33	10.84
chr3	4508771	4509080	310	4508958	15	6.34	4.53	2.45
chr3	4909864	4910577	714	4910175	75	91.03	39.63	85.54
chr3	5019950	5021006	1057	5020809	25	21.13	14.44	16.52
chr3	5028493	5028994	502	5028727	29	24.91	15.32	20.19
chr3	5036589	5036888	300	5036727	19	11.88	8.03	7.61
chr3	10289791	10290090	300	10289848	17	11.6	8.98	7.34
chr3	10394076	10394442	367	10394218	22	14.79	9.3	10.38
chr3	13545827	13546430	604	13546206	29	22.2	12.26	17.56
chr3	16101880	16102460	581	16102120	37	30.32	14.48	25.47
chr3	23987190	23987832	643	23987484	93	121.51	50.02	115.86
chr3	24227361	24227660	300	24227449	14	8.36	6.95	4.3
chr3	24341575	24341893	319	24341741	16	10.19	7.94	6.01
chr3	44040442	44040847	406	44040641	35	26.46	12.33	21.7
chr3	45859652	45859987	336	45859810	22	10.69	5.81	6.48
chr3	46153808	46154194	387	46153988	24	17.23	10.57	12.73
chr3	48443767	48444123	357	48443899	18	10.95	7.61	6.72
chr3	50329253	50329764	512	50329513	56	42.56	13.15	37.48
chr3	51975632	51976460	829	51975931	49	43.03	17.26	37.94
chr3	52091088	52091648	561	52091328	46	39.32	16.2	34.29
chr3	52529669	52530059	391	52529874	23	16.8	10.8	12.32
chr3	58546715	58547021	307	58546783	17	10.05	7.19	5.87
chr3	66101507	66101923	417	66101745	32	26.14	14.09	21.4
chr3	69062921	69063271	351	69063163	18	12.97	9.99	8.65
chr3	81810721	81811136	416	81810911	42	27.53	9.86	22.75
chr3	86842972	86843271	300	86843128	17	12.71	10.51	8.4
chr3	112280645	112281065	421	112280900	23	19.93	14.93	15.35
chr3	122512494	122512917	424	122512647	26	17.53	9.64	13.03
chr3	124553662	124554271	610	124553927	41	43.92	26.61	38.81
chr3	126678951	126679343	393	126679161	19	13.63	10.04	9.27
chr3	126730979	126731337	359	126731145	19	7.55	4.46	3.55
chr3	127466732	127467054	323	127466905	19	15.02	11.95	10.61
chr3	129829983	129830378	396	129830124	18	14.15	11.68	9.77
chr3	134146082	134146592	511	134146349	31	21.5	10.4	16.87
chr3	134204667	134205078	412	134204846	25	20.96	14.2	16.36
chr3	140660331	140660641	311	140660445	15	8.3	6.34	4.24
chr3	142066383	142066811	429	142066574	27	24.87	17.52	20.15
chr3	148709022	148709516	495	148709293	37	34.22	18.62	29.28
chr3	154788944	154789301	358	154789098	15	10.95	9.74	6.72
chr3	170626399	170626846	448	170626616	29	27.44	18.82	22.66
chr3	173113193	173113547	355	173113391	17	10.05	7.19	5.87
chr3	189655383	189655798	416	189655580	13	8.93	8.44	4.82
chr3	193852649	193853101	453	193852878	23	19.8	14.73	15.23
chr3	197183352	197183657	306	197183563	17	12.84	10.69	8.52
chr4	2414585	2415251	667	2414883	47	48.6	24.83	43.42
chr4	2696362	2696665	304	2696480	19	9.35	5.74	5.22
chr4	7651488	7651813	326	7651637	19	13.63	10.04	9.27
chr4	8102972	8103373	402	8103124	18	14.05	11.53	9.68
chr4	8190510	8190979	470	8190704	17	13.06	11.03	8.73
chr4	8317391	8317791	401	8317593	16	10.62	8.45	6.41
chr4	23947200	23947758	559	23947521	49	50.42	24.66	45.23
chr4	37688141	37688546	406	37688423	18	10.95	7.61	6.72
chr4	38732346	38732645	300	38732460	12	7.97	7.79	3.93
chr4	47465503	47465952	450	47465687	22	13.17	7.75	8.83
chr4	57302399	57302819	421	57302546	34	25.35	11.98	20.62
chr4	89514254	89514640	387	89514477	19	13.24	9.56	8.9
chr4	140187833	140188156	324	140187935	14	8.73	7.4	4.64
chr4	182873680	182874074	395	182873828	22	18.73	14.28	14.19
chr5	1799881	1800180	300	1799979	19	13.24	9.56	8.9
chr5	10235482	10235788	307	10235588	17	10.77	7.98	6.56
chr5	33313225	33313551	327	33313362	20	14.88	10.84	10.47
chr5	36502730	36503029	300	36502933	19	11.88	8.03	7.61
chr5	53997036	53997342	307	53997234	20	13.98	9.72	9.61
chr5	56790614	56791085	472	56790829	31	22.11	10.92	17.47
chr5	60627788	60628154	367	60628018	35	35.46	22.72	30.5
chr5	65504917	65505289	373	65505077	17	13.06	11.03	8.73
chr5	78642139	78642535	397	78642355	25	18.29	11.01	13.76
chr5	78810303	78810675	373	78810443	15	10.95	9.74	6.72
chr5	119793628	119793927	300	119793758	14	9.93	9.09	5.76
chr5	131132620	131133112	493	131132846	37	31.51	15.64	26.63
chr5	133577822	133578181	360	133577996	28	23.71	14.8	19.02
chr5	137800527	137801241	715	137800813	59	69.41	35.53	64.05
chr5	137989873	137990447	575	137990100	31	28.74	18.2	23.92
chr5	148345308	148345890	583	148345629	32	30.02	18.79	25.18
chr5	169911062	169911564	503	169911283	45	49.5	28.82	44.32
chr5	170815387	170815858	472	170815681	22	16.82	11.62	12.33
chr5	172483001	172483715	715	172483293	46	51.24	29.86	46.04
chr5	172758758	172759363	606	172759098	32	21.17	9.66	16.55
chr5	176739066	176739500	435	176739263	24	21.14	15.58	16.52
chr6	3808992	3809357	366	3809112	23	16.73	10.73	12.25
chr6	10722910	10723313	404	10723078	29	23.39	13.53	18.71
chr6	11770986	11771475	490	11771319	28	21.57	12.33	16.94
chr6	13733378	13733786	409	13733541	23	17.32	11.41	12.82
chr6	14744220	14744537	318	14744457	19	15.16	12.17	10.74
chr6	24721603	24721952	350	24721734	16	11.99	10.38	7.71
chr6	30538971	30539270	300	30539107	17	10.33	7.49	6.14
chr6	30712306	30712759	454	30712536	31	22.11	10.92	17.47
chr6	33385716	33386458	743	33386060	46	46.24	23.15	41.1
chr6	33661979	33662464	486	33662212	28	24.01	15.17	19.32
chr6	41863564	41863874	311	41863753	18	12.13	8.93	7.84
chr6	42897054	42897406	353	42897263	24	16.63	9.95	12.15
chr6	43214515	43214845	331	43214650	15	10.95	9.74	6.72
chr6	52439519	52439982	464	52439775	19	13.53	9.92	9.18
chr6	53412788	53413231	444	53412967	23	14.1	8.1	9.72
chr6	58776262	58779369	3108	58778931	509	39.86	1.92	34.82
chr6	67606375	67606680	306	67606560	18	7.66	4.76	3.65
chr6	74233415	74233714	300	74233604	17	7.8	5.13	3.79
chr6	83588531	83588916	386	83588678	26	14.01	6.87	9.64
chr6	86353524	86353854	331	86353631	14	9.19	8.02	5.07
chr6	86388893	86389329	437	86389048	31	20.17	9.36	15.58
chr6	87865033	87865486	454	87865258	24	15.05	8.45	10.63
chr6	106567393	106567816	424	106567636	33	24.26	11.62	19.56
chr6	109703649	109704012	364	109703874	14	8.73	7.4	4.64
chr6	111197502	111197801	300	111197652	14	8.73	7.4	4.64
chr6	122720264	122720818	555	122720563	25	21.3	14.68	16.68
chr6	125595166	125595549	384	125595367	30	19.18	9.06	14.62
chr6	133930694	133931093	400	133930892	27	17.98	9.51	13.46
chr6	136390290	136390738	449	136390515	39	37.18	20.06	32.19
chr6	146056561	146057034	474	146056820	33	24.26	11.62	19.56
chr6	148762147	148762679	533	148762423	31	18.51	8.19	13.98
chr6	151187220	151187719	500	151187446	46	49.93	27.94	44.74
chr6	151773119	151773576	458	151773368	42	34.5	14.8	29.56
chr6	157041259	157041617	359	157041446	19	10.49	6.69	6.29
chr6	158033911	158034434	524	158034180	30	23.32	12.68	18.65
chr6	158464609	158465019	411	158464835	25	16.53	9.27	12.06
chr6	158478585	158479135	551	158478846	37	33.15	17.38	28.24
chr6	160560389	160560688	300	160560502	16	10.62	8.45	6.41
chr6	166335983	166336452	470	166336184	17	10.63	7.83	6.42
chr6	166980613	166981131	519	166980870	44	41.13	19.5	36.07
chr6	167764496	167764828	333	167764739	18	11.25	7.93	7.01
chr7	915657	916268	612	915987	78	102.78	50.62	97.23
chr7	2209656	2209993	338	2209836	21	15.74	11.1	11.3
chr7	2547931	2548344	414	2548075	29	23.47	13.62	18.79
chr7	12725910	12726312	403	12726181	19	13.63	10.04	9.27
chr7	30323687	30324168	482	30323926	26	23.61	16.87	18.92
chr7	35031518	35031891	374	35031665	16	11.99	10.38	7.71
chr7	51113473	51113862	390	51113730	19	15.27	12.33	10.84
chr7	61968724	61969661	938	61969252	345	56.41	2.7	51.15
chr7	92370015	92370369	355	92370195	21	17.55	13.63	13.04
chr7	95951102	95951774	673	95951443	30	28.74	19.47	23.92
chr7	99746254	99746781	528	99746514	30	27.46	17.61	22.68
chr7	100464608	100465164	557	100464866	26	16.98	9.16	12.49
chr7	100743522	100743959	438	100743724	31	18.51	8.19	13.98
chr7	100769449	100770310	862	100769795	59	57.22	21.88	51.96
chr7	100781696	100782109	414	100781915	16	11.99	10.38	7.71
chr7	101916944	101917563	620	101917235	37	31.51	15.64	26.63
chr7	102034046	102034345	300	102034141	15	10.95	9.74	6.72
chr7	102920651	102921000	350	102920803	17	13.06	11.03	8.73
chr7	106808859	106809361	503	106809093	17	8.81	5.99	4.72
chr7	108210158	108210465	308	108210249	13	8.93	8.44	4.82
chr7	130578948	130579247	300	130579031	13	8.93	8.44	4.82
chr7	130597844	130598448	605	130598117	32	31.39	20.77	26.51
chr7	135194984	135195351	368	135195099	15	10.95	9.74	6.72
chr7	148725636	148726302	667	148726052	22	16.82	11.62	12.33
chr7	158123858	158125523	1666	158124467	30	28.74	19.47	23.92
chr7	158127023	158127548	526	158127296	30	10.51	4.23	6.31
chr7	158129197	158130659	1463	158129873	48	28.24	8.45	23.44
chr7	158133140	158134437	1298	158133974	46	24.95	7.48	20.23
chr7	158134581	158135336	756	158134827	20	16.05	12.47	11.59
chr8	9008976	9009450	475	9009153	26	23.61	16.87	18.92
chr8	48920648	48920964	317	48920810	17	10.05	7.19	5.87
chr8	54755590	54755920	331	54755699	20	9.94	5.87	5.77
chr8	62626929	62627596	668	62627153	36	27.57	12.68	22.79
chr8	95254258	95254590	333	95254395	25	15.05	8.01	10.63
chr8	96145574	96146052	479	96145798	29	18.21	8.76	13.68
chr8	102217889	102218343	455	102218135	22	14.78	9.28	10.38
chr8	103424931	103425340	410	103425213	25	17.25	9.95	12.75
chr8	103818445	103818808	364	103818626	20	11.37	7.05	7.12
chr8	103819525	103820048	524	103819798	48	33.76	11.27	28.84
chr8	104384379	104384732	354	104384542	24	16.98	10.31	12.49
chr8	107072603	107073034	432	107072831	37	22.61	8.69	17.95
chr8	109455485	109456036	552	109455766	48	48.3	23.32	43.13
chr8	118662518	118662822	305	118662668	16	9.3	6.92	5.17
chr8	119917482	119917843	362	119917663	30	18.84	8.81	14.29
chr8	122360931	122361280	350	122361137	22	11.83	6.64	7.56
chr8	129089187	129089676	490	129089391	23	11.49	6.08	7.24
chr8	129165405	129165830	426	129165587	34	23.41	10.41	18.73
chr8	134387574	134388864	1291	134387974	90	102.08	33.37	96.53
chr8	135844480	135844957	478	135844729	41	30.71	12.38	25.85
chr8	135904968	135905294	327	135905211	24	13.57	7.25	9.22
chr8	141474855	141475339	485	141475095	34	23.21	10.27	18.54
chr8	142027701	142028000	300	142027833	18	9.1	5.87	4.99
chr8	142402491	142402881	391	142402706	23	10.46	5.4	6.26
chr8	143644634	143645565	932	143645362	19	10.49	6.69	6.29
chr8	143763299	143763624	326	143763453	22	13.17	7.75	8.83
chr8	144373632	144373988	357	144373846	27	16.46	8.27	11.99
chr8	144656019	144656573	555	144656242	40	25.53	9.39	20.8
chr8	145668729	145669056	328	145668929	17	7.8	5.13	3.79
chr9	33391297	33391596	300	33391418	22	14.72	9.23	10.32
chr9	33506579	33506920	342	33506729	20	11.37	7.05	7.12
chr9	35116117	35116781	665	35116358	44	40.25	18.6	35.21
chr9	73028744	73029288	545	73029000	25	18.29	11.01	13.76
chr9	86601892	86602265	374	86602127	16	11.99	10.38	7.71
chr9	93880365	93880803	439	93880540	27	17.98	9.51	13.46
chr9	95087604	95088298	695	95087932	57	57.21	23.62	51.95
chr9	95921769	95922111	343	95921942	20	9.13	5.28	5.02
chr9	96927893	96928455	563	96928182	56	61.62	29.59	56.32
chr9	112083288	112083641	354	112083486	21	13.8	8.88	9.44
chr9	114629341	114629698	358	114629471	24	12.31	6.34	8.01
chr9	116344135	116344436	302	116344314	18	9.64	6.34	5.49
chr9	124040998	124041463	466	124041226	18	12.73	9.68	8.42
chr9	124953352	124953651	300	124953425	17	9.91	7.05	5.75
chr9	127533594	127534557	964	127533901	114	155.72	58.2	149.9
chr9	128276117	128276604	488	128276357	40	29.6	12.08	24.77
chr9	129921374	129922082	709	129921721	92	97.12	27.78	91.6
chr9	130461541	130461885	345	130461706	24	15.05	8.45	10.63
chr9	132535967	132536447	481	132536241	44	31.67	11.62	26.78
chr9	136024646	136025348	703	136024913	166	252.26	84.75	246
chr9	139462349	139462726	378	139462558	25	15.05	8.01	10.63
chr9	139980957	139981376	420	139981153	19	10.49	6.69	6.29
chr9	140376700	140377036	337	140376825	19	13.65	10.06	9.29
chrX	13505217	13505852	636	13505595	39	37.63	20.61	32.63
chrX	38662705	38663180	476	38662935	19	11.88	8.03	7.61
chrX	41192618	41193029	412	41192836	32	27.01	15.03	22.24
chrX	48794316	48794626	311	48794486	20	12.83	8.45	8.51
chrX	102941636	102942165	530	102941879	19	15.27	12.33	10.84
chrX	106919750	106920488	739	106920158	154	194.5	46.5	188.5
chrX	117973204	117973766	563	117973467	35	35.46	22.72	30.5
chrX	133670836	133671154	319	133670960	20	16.29	12.81	11.83
chrX	133852319	133852810	492	133852592	31	30.06	20.12	25.21
chrX	135296563	135297066	504	135296811	33	32.74	21.42	27.83
